# Autophagy at Crossroads: Modulating Responses to Combined Heat Stress and Bacterial Infection

**DOI:** 10.1101/2024.03.22.586360

**Authors:** Heike Seybold, Ella Katz, Yoram Soroka, Tamar Avin-Wittenberg

## Abstract

Plants face diverse stresses in natural environments, necessitating complex responses for survival. Abiotic and biotic stress responses are typically counteractive, posing challenges for breeding crops resilient to multiple stresses. Autophagy, a cellular transport process, plays a vital role in plant stress response, facilitating the degradation of cellular components and enabling nutrient recycling. Here, we asked what the role of autophagy is in combined abiotic (heat) and biotic (bacterial infection by *Xanthomonas campestris* pv. *vesicatoria*) stress. We introduce a conceptual framework based on assays monitoring autophagy activation, bacterial infection, and metabolic profiling.

We observed that heat stress facilitates bacterial growth in an autophagy-dependent manner. Bacterial effectors facilitate this phenomenon. We also demonstrate the engagement of the autophagy-related 8 (ATG8) protein family members in stress-specific activation. Metabolic profiling highlights effector-dependent shifts in nutrient availability during stress, influencing bacterial performance. Our study challenges the assumption that combined stresses are simply the sum of individual responses as exemplified by activation of the autophagic pathway. Instead, it establishes autophagy as a link connecting environmental factors and plant-microbe interactions. Insights for our study can present a novel perspective for designing strategies to enhance crop resilience in the face of multifaceted challenges.
