## Supplementary material for "Autophagy at Crossroads: Modulating Responses to Combined Heat Stress and Bacterial Infection": Suppl table 1

### Sheet: Tabelle1
Supplemental Table S1: Relative polar metabolite content of N. benthamiana plants exposed to combined heat stress and Xcv/hrcV infection
Values are means ± SEM of 4-6 biological replicates.
m/z - mass to charge, RT - retention time (min)
				ctrl		ctrl Xcv		ctrl Xcv 3-MA		ctrl hrcV		ctrl hrcV 3-MA		ctrl recov 24h Xcv		ctrl recov 24h Xcv 3-MA		heat		heat Xcv		heat Xcv 3-MA		heat hrcV		heat hrcV 3-MA		heat recov 24h Xcv		heat recov 24h Xcv 3-MA
Name	m/z	RT (min)	RT diff.	MEAN	SEM	MEAN	SEM	MEAN	SEM	MEAN	SEM	MEAN	SEM	MEAN	SEM	MEAN	SEM	MEAN	SEM	MEAN	SEM	MEAN	SEM	MEAN	SEM	MEAN	SEM	MEAN	SEM	MEAN	SEM
Glycerol	293.1410	6.21042	0.0164385	1	0.100236	1.368	0.177226	0.883825	0.173451	0.927041	0.193782	0.968947	0.148983	0.96294	0.0840492	1.79883	0.506621	1.13033	0.0744167	0.904789	0.14388	0.735633	0.116432	0.829663	0.103667	0.931398	0.132093	1.74818	0.318079	1.55289	0.296587
Glycine	276.1271	6.77745	0.124468	1	0.430009	0.0524018	0.0218438	0.0531368	0.0427175	0.0272813	0.0198717	0.0492917	0.0390295	0.0017134	0.00153251	0.00364167	0.00332437	0.0160902	0.00953468	0.0256958	0.0145715	0.00428483	0.00260111	0.00747183	0.00618586	0	0	0.00933817	0.00653273	0.00122667	0.00111979
Phosphoric acid	300.0770	6.87029	0.130689	1	0.278636	0.4028	0.217164	0.260661	0.0424879	0.150407	0.0472682	0.33975	0.0696155	0.0709288	0.0134787	0.156179	0.0449132	0.509946	0.147792	0.178508	0.0356471	0.472549	0.146141	0.255273	0.110112	0.1807	0.0738193	0.0889037	0.0175783	0.120631	0.0246777
Urea	130.0504	7.03788	0.127094	1	0.140803	0.540015	0.127264	0.460019	0.119196	2.36294	0.490579	0.330672	0.0676172	0.400999	0.173917	0.225287	0.0471557	1.45556	0.144386	0.720407	0.209488	0.432956	0.10757	0.430214	0.100245	0.296684	0.0547893	0.370341	0.083681	0.680316	0.277037
Succinic acid	247.0877	7.38603	0.056509	1	0.191381	1.14747	0.0977026	1.02153	0.158564	0.623338	0.0928669	0.784532	0.191961	0.730729	0.0989417	0.653483	0.0814069	0.35977	0.0632723	0.972256	0.0396727	1.04848	0.186562	0.39106	0.0649444	0.400608	0.0499434	0.886485	0.0957923	0.939025	0.12764
Nicotinic acid	180.0412	7.7967	0.0802207	1	0.326694	0.391422	0.0348146	0.388975	0.0293894	0.554646	0.170671	0.349182	0.0260349	0.289631	0.017347	0.222694	0.0318772	0.539829	0.0530321	0.287489	0.0202928	0.355691	0.029051	0.304784	0.0448921	0.274153	0.0165263	0.179516	0.0141346	0.204742	0.0121955
Aspartic acid	130.0319	8.45689	0.034596	1	0.302793	0.300544	0.103585	0.255381	0.0634507	0.343433	0.119098	0.441876	0.101942	0.276228	0.0921143	0.306951	0.0947983	0.421008	0.132957	0.278383	0.0927871	0.405158	0.123327	0.328293	0.0583619	0.385276	0.118419	0.337627	0.101337	0.272039	0.0837955
Malic acid	335.1167	8.58751	0.0436657	1	0.141263	0.518139	0.0607099	0.412505	0.0796236	0.813562	0.226437	0.486293	0.106884	0.192326	0.0161558	0.176819	0.0208271	0.379828	0.125296	0.377352	0.0451976	0.408226	0.0480214	0.444561	0.141079	0.230185	0.026159	0.264514	0.0401059	0.337027	0.0987773
Xylose (Lyxose)	307.1583	9.50182	0.0254523	1	0.126007	0.899469	0.0437745	0.55695	0.0280277	1.18086	0.163769	0.665959	0.044587	0.636228	0.0274229	0.483787	0.0434758	0.980749	0.108188	0.811875	0.0406842	0.551035	0.0357883	0.58206	0.043369	0.566535	0.0336902	0.574607	0.0403234	0.467924	0.025377
Asparagine	258.1346	10.8152	0.433125	1	0.071862	0.4058	0.0759586	0.0788542	0.0411236	0.473024	0.0865768	0.359068	0.0990099	0.19689	0.0491821	0.270214	0.0318697	0.694306	0.0802156	0.403127	0.0716059	0.285488	0.0754656	0.279843	0.0673165	0.348676	0.0635046	0.374586	0.0233464	0.245561	0.0609113
Shikimic acid	372.1976	10.8389	0.0613167	1	0.25022	0.00469833	0.00278121	0.0638	0.0545595	0.318315	0.164556	0.0147087	0.007639	0.0030512	0.00140094	0.00574433	0.00226245	0.87901	0.319958	0.164171	0.147949	0.144882	0.103714	0.149142	0.135369	0.012559	0.00904133	0.00347467	0.00194617	0.0051355	0.00334646
Fructose	364.1791	10.8452	0.0205473	1	0.0844902	0.0201033	0.00271221	0.0123098	0.00223431	0.199875	0.105357	0.0136952	0.00199909	0.0101166	0.00152838	0.00542817	0.00137414	0.0297502	0.0160258	0.0274835	0.00374247	0.011474	0.00316906	0.0133802	0.00157705	0.0089645	0.000868469	0.0120892	0.00131518	0.006789	0.00116938
Galactose	319.1632	10.9934	0.0305206	1	0.0550517	0.237774	0.0258758	0.18658	0.0413757	0.790448	0.357107	0.19994	0.0253119	0.24199	0.0104149	0.189557	0.0345516	0.760421	0.253615	0.202084	0.0392369	0.246691	0.0252952	0.188118	0.0318431	0.215792	0.0163702	0.234962	0.057424	0.258512	0.0138554
Glucose	321.1564	11.0355	0.021908	1	0.0495862	0.0193505	0.00204924	0.0119395	0.00229461	0.231276	0.114474	0.0200627	0.00328483	0.0105068	0.00156238	0.00496617	0.00106162	0.0417868	0.0231182	0.0270358	0.00380667	0.00964483	0.00238047	0.0124547	0.00243588	0.00821133	0.00163858	0.0109825	0.00112963	0.00673333	0.00102187
Citric acid	375.1156	11.066	0.0174324	1	0.381607	1.03113	0.131096	0.73196	0.128245	0.769973	0.203061	0.976431	0.0485229	1.06363	0.0719979	0.777018	0.0884529	0.988009	0.122063	0.89325	0.0994886	0.909523	0.058805	0.854239	0.048636	0.853609	0.0752333	0.986075	0.0528665	0.76994	0.0544125
Myo-inositol	507.2310	12.1326	0.0282575	1	0.167342	0.968169	0.0796387	0.895654	0.115092	3.23203	1.00613	1.09627	0.0528185	1.98654	0.937036	0.924638	0.151995	2.51537	0.215462	1.69698	0.020896	2.24169	0.0815457	2.01725	0.203479	1.97885	0.117192	1.69258	0.0938051	1.60001	0.0766256
Abscisic acid	183.0834	15.1873	0.0208563	1	0.163075	1.77775	0.471735	1.07784	0.236983	1.11482	0.273344	1.90811	0.1898	2.6377	0.724566	2.03071	0.454692	1.08096	0.197692	1.47306	0.41221	1.71577	0.300228	1.54108	0.375151	2.17415	0.398754	2.45654	0.533252	1.60687	0.304238
Sucrose	319.1576	15.1934	0.0122376	1	0.0486335	0.195376	0.0292433	0.224796	0.0533831	0.461427	0.158516	0.126222	0.0129648	0.0983786	0.0184795	0.145414	0.0352772	0.779257	0.121434	0.178597	0.0235813	0.180373	0.0566283	0.11033	0.016845	0.129095	0.0117309	0.124948	0.0209988	0.207268	0.0473096
Maltose	361.1679	15.6938	0.0478407	1	0.459793	0.0885133	0.0210328	0.120732	0.0319454	0.265473	0.0653673	0.158445	0.0524071	0.14064	0.041691	0.0787932	0.0321221	0.190495	0.129838	0.135149	0.0443238	0.149471	0.0559421	0.192637	0.0395401	0.0918172	0.0228752	0.0852378	0.0175921	0.265719	0.0869638
Trehalose	217.1081	15.8345	0.0349233	1	0.162908	0.238441	0.0878632	0.21763	0.062631	0.606176	0.274314	0.101897	0.0377824	0.411135	0.246161	0.130294	0.041366	0.400716	0.0842496	0.2697	0.0668956	0.249657	0.0668391	0.185993	0.0586004	0.126343	0.0355162	0.185583	0.0346776	0.251565	0.0322071
